# An RNAi screen for genes that affect nuclear morphology in *Caenorhabditis elegans* reveals the involvement of unexpected processes

**DOI:** 10.1101/2021.06.29.450421

**Authors:** Richa Maheshwari, Mohammad M. Rahman, Daphna Joseph-Strauss, Orna Cohen-Fix

## Abstract

Aberration in nuclear morphology is one of the hallmarks of cellular transformation. However, the processes that, when mis-regulated, result aberrant nuclear morphology are poorly understood. In this study we carried out a systematic, high-throughput RNAi screen for genes that affect nuclear morphology in *Caenorhabditis elegans* embryos. The screen employed over 1700 RNAi constructs against genes required for embryonic viability. Nuclei of early embryos are typically spherical and their NPCs are evenly distributed. The screen was performed on early embryos expressing a fluorescently tagged component of the nuclear pore complex (NPC), allowing visualization of nuclear shape as well as the distribution of NPCs around the nuclear envelope. Our screen uncovered 182 genes whose down-regulation resulted in one or more abnormal nuclear phenotypes, including multiple nuclei, micronuclei, abnormal nuclear shape, anaphase bridges and abnormal NPC distribution. Many of these genes fall into common functional groups, including some that were not previously known to affect nuclear morphology, such as genes involved in mitochondrial function, the vacuolar ATPase and the CCT chaperonin complex. The results of this screen add to our growing knowledge of processes that affect nuclear morphology and that may be altered in cancer cells that exhibit abnormal nuclear shape.
