## Supplemental Table S3 for "An RNAi screen for genes that affect nuclear morphology in *Caenorhabditis elegans* reveals the involvement of unexpected processes"

### Sheet: analysis (2)
Analysis Type:	PANTHER Overrepresentation Test (Released 20210224)
Annotation Version and Release Date:	GO Ontology database DOI: 10.5281/zenodo.4735677 Released 2021-05-01
Analyzed List:	Client Text Box Input (Caenorhabditis elegans)
Reference List:	Caenorhabditis elegans (all genes in database)
Test Type:	FISHER
Correction:	FDR
GO biological process complete	Caenorhabditis elegans - REFLIST (19815)	Client Text Box Input (182)	Client Text Box Input (expected)	Client Text Box Input (over/under)	Client Text Box Input (fold Enrichment)	Client Text Box Input (raw P-value)	Client Text Box Input (FDR)
mitochondrial ATP synthesis coupled proton transport (GO:0042776)	5	4	0.05	+	87.1	8.07e-07	2.76e-05
regulation of lysosomal lumen pH (GO:0035751)	3	2	0.03	+	72.58	0.000809	0.014
lysosomal lumen acidification (GO:0007042)	3	2	0.03	+	72.58	0.000809	0.014
DNA replication, synthesis of RNA primer (GO:0006269)	3	2	0.03	+	72.58	0.000809	0.0139
dynamin family protein polymerization involved in mitochondrial fission (GO:0003374)	3	2	0.03	+	72.58	0.000809	0.0139
dynamin family protein polymerization involved in membrane fission (GO:0003373)	3	2	0.03	+	72.58	0.000809	0.0139
positive regulation of kinetochore assembly (GO:1905561)	4	2	0.04	+	54.44	0.00121	0.0196
sister chromosome movement towards spindle pole involved in meiotic sister chromatid segregation (GO:0051759)	4	2	0.04	+	54.44	0.00121	0.0196
regulation of kinetochore assembly (GO:0090234)	4	2	0.04	+	54.44	0.00121	0.0195
regulation of centromere complex assembly (GO:0090230)	4	2	0.04	+	54.44	0.00121	0.0195
membrane fission (GO:0090148)	4	2	0.04	+	54.44	0.00121	0.0194
retrograde axonal transport (GO:0008090)	4	2	0.04	+	54.44	0.00121	0.0194
positive regulation of TORC1 signaling (GO:1904263)	4	2	0.04	+	54.44	0.00121	0.0193
cortical granule exocytosis (GO:0060471)	6	3	0.06	+	54.44	5.98e-05	0.00142
protein deneddylation (GO:0000338)	4	2	0.04	+	54.44	0.00121	0.0193
positive regulation of protein localization to kinetochore (GO:1905342)	7	3	0.06	+	46.66	8.49e-05	0.00197
regulation of protein localization to kinetochore (GO:1905340)	7	3	0.06	+	46.66	8.49e-05	0.00197
prevention of polyspermy (GO:0060468)	7	3	0.06	+	46.66	8.49e-05	0.00196
egg activation (GO:0007343)	7	3	0.06	+	46.66	8.49e-05	0.00195
protein localization to chromosome, centromeric region (GO:0071459)	12	5	0.11	+	45.36	3.35e-07	1.18e-05
protein localization to kinetochore involved in kinetochore assembly (GO:1903394)	5	2	0.05	+	43.55	0.00168	0.0259
meiotic chromosome movement towards spindle pole (GO:0016344)	5	2	0.05	+	43.55	0.00168	0.0258
positive regulation of meiotic chromosome separation (GO:1905134)	5	2	0.05	+	43.55	0.00168	0.0257
mitochondrial electron transport, succinate to ubiquinone (GO:0006121)	5	2	0.05	+	43.55	0.00168	0.0257
positive regulation of metaphase/anaphase transition of meiotic cell cycle (GO:1902104)	5	2	0.05	+	43.55	0.00168	0.0256
ATP synthesis coupled proton transport (GO:0015986)	21	8	0.19	+	41.48	1.47e-10	9.44e-09
energy coupled proton transport, down electrochemical gradient (GO:0015985)	21	8	0.19	+	41.48	1.47e-10	9.35e-09
meiotic spindle organization (GO:0000212)	16	6	0.15	+	40.83	3.46e-08	1.5e-06
cell activation (GO:0001775)	8	3	0.07	+	40.83	0.000116	0.00256
negative regulation of multi-organism process (GO:0043901)	8	3	0.07	+	40.83	0.000116	0.00255
meiotic spindle midzone assembly (GO:0051257)	8	3	0.07	+	40.83	0.000116	0.00254
negative regulation of fertilization (GO:0060467)	8	3	0.07	+	40.83	0.000116	0.00253
regulation of cytokinetic process (GO:0032954)	11	4	0.1	+	39.59	8.38e-06	0.000245
protein localization to condensed chromosome (GO:1903083)	11	4	0.1	+	39.59	8.38e-06	0.000244
pronuclear migration (GO:0035046)	11	4	0.1	+	39.59	8.38e-06	0.000242
protein localization to kinetochore (GO:0034501)	11	4	0.1	+	39.59	8.38e-06	0.000241
chromosome movement towards spindle pole (GO:0051305)	11	4	0.1	+	39.59	8.38e-06	0.00024
positive regulation of chromosome separation (GO:1905820)	17	6	0.16	+	38.43	4.65e-08	1.92e-06
ATP biosynthetic process (GO:0006754)	23	8	0.21	+	37.87	2.66e-10	1.62e-08
centriole replication (GO:0007099)	6	2	0.06	+	36.29	0.00223	0.0327
mitotic chromosome movement towards spindle pole (GO:0007079)	6	2	0.06	+	36.29	0.00223	0.0327
vacuolar acidification (GO:0007035)	9	3	0.08	+	36.29	0.000154	0.00328
regulation of meiotic chromosome separation (GO:1905132)	6	2	0.06	+	36.29	0.00223	0.0326
regulation of cell cycle checkpoint (GO:1901976)	6	2	0.06	+	36.29	0.00223	0.0325
positive regulation of mitotic sister chromatid separation (GO:1901970)	12	4	0.11	+	36.29	1.11e-05	0.000314
positive regulation of cytokinesis (GO:0032467)	6	2	0.06	+	36.29	0.00223	0.0324
attachment of mitotic spindle microtubules to kinetochore (GO:0051315)	6	2	0.06	+	36.29	0.00223	0.0323
regulation of metaphase/anaphase transition of meiotic cell cycle (GO:1902102)	6	2	0.06	+	36.29	0.00223	0.0323
spindle midzone assembly (GO:0051255)	12	4	0.11	+	36.29	1.11e-05	0.000312
centriole assembly (GO:0098534)	6	2	0.06	+	36.29	0.00223	0.0322
purine ribonucleoside triphosphate biosynthetic process (GO:0009206)	25	8	0.23	+	34.84	4.61e-10	2.76e-08
purine nucleoside triphosphate biosynthetic process (GO:0009145)	25	8	0.23	+	34.84	4.61e-10	2.73e-08
purine ribonucleoside triphosphate metabolic process (GO:0009205)	26	8	0.24	+	33.5	5.99e-10	3.48e-08
attachment of spindle microtubules to kinetochore (GO:0008608)	13	4	0.12	+	33.5	1.44e-05	0.0004
positive regulation of metaphase/anaphase transition of cell cycle (GO:1902101)	13	4	0.12	+	33.5	1.44e-05	0.000398
purine nucleoside triphosphate metabolic process (GO:0009144)	27	8	0.25	+	32.26	7.7e-10	4.39e-08
meiotic sister chromatid segregation (GO:0045144)	17	5	0.16	+	32.02	1.37e-06	4.55e-05
mitochondrial fission (GO:0000266)	7	2	0.06	+	31.11	0.00284	0.0399
meiotic chromosome condensation (GO:0010032)	7	2	0.06	+	31.11	0.00284	0.0398
deoxyribonucleotide biosynthetic process (GO:0009263)	7	2	0.06	+	31.11	0.00284	0.0397
synaptic vesicle docking (GO:0016081)	7	2	0.06	+	31.11	0.00284	0.0397
vesicle fusion to plasma membrane (GO:0099500)	7	2	0.06	+	31.11	0.00284	0.0396
mitotic spindle midzone assembly (GO:0051256)	7	2	0.06	+	31.11	0.00284	0.0395
synaptic vesicle fusion to presynaptic active zone membrane (GO:0031629)	7	2	0.06	+	31.11	0.00284	0.0394
meiosis II (GO:0007135)	18	5	0.17	+	30.24	1.74e-06	5.71e-05
ribonucleoside triphosphate biosynthetic process (GO:0009201)	29	8	0.27	+	30.03	1.24e-09	6.84e-08
mitotic chromosome condensation (GO:0007076)	11	3	0.1	+	29.69	0.000251	0.0051
centrosome duplication (GO:0051298)	11	3	0.1	+	29.69	0.000251	0.00508
ribonucleoside triphosphate metabolic process (GO:0009199)	30	8	0.28	+	29.03	1.56e-09	8.45e-08
meiosis II cell cycle process (GO:0061983)	19	5	0.17	+	28.65	2.18e-06	7.08e-05
regulation of chromosome segregation (GO:0051983)	35	9	0.32	+	28	1.89e-10	1.17e-08
regulation of TORC1 signaling (GO:1903432)	8	2	0.07	+	27.22	0.00353	0.0484
microtubule organizing center localization (GO:0061842)	16	4	0.15	+	27.22	2.87e-05	0.000743
Wnt signaling pathway, regulating spindle positioning (GO:0060069)	8	2	0.07	+	27.22	0.00353	0.0483
nucleoside triphosphate biosynthetic process (GO:0009142)	32	8	0.29	+	27.22	2.42e-09	1.26e-07
centrosome localization (GO:0051642)	16	4	0.15	+	27.22	2.87e-05	0.00074
axonal transport (GO:0098930)	8	2	0.07	+	27.22	0.00353	0.0482
regulation of metaphase/anaphase transition of cell cycle (GO:1902099)	24	6	0.22	+	27.22	2.59e-07	9.23e-06
positive regulation of mitotic metaphase/anaphase transition (GO:0045842)	8	2	0.07	+	27.22	0.00353	0.0481
spindle elongation (GO:0051231)	12	3	0.11	+	27.22	0.000311	0.00617
synaptic vesicle membrane organization (GO:0048499)	8	2	0.07	+	27.22	0.00353	0.048
nuclear migration (GO:0007097)	20	5	0.18	+	27.22	2.71e-06	8.7e-05
regulation of sister chromatid segregation (GO:0033045)	28	7	0.26	+	27.22	2.5e-08	1.13e-06
regulation of chromosome separation (GO:1905818)	29	7	0.27	+	26.28	3.08e-08	1.36e-06
single fertilization (GO:0007338)	29	7	0.27	+	26.28	3.08e-08	1.36e-06
polar body extrusion after meiotic divisions (GO:0040038)	21	5	0.19	+	25.92	3.33e-06	0.000105
protein localization to chromosome (GO:0034502)	21	5	0.19	+	25.92	3.33e-06	0.000105
kinetochore organization (GO:0051383)	17	4	0.16	+	25.62	3.52e-05	0.000893
fertilization (GO:0009566)	30	7	0.28	+	25.4	3.77e-08	1.61e-06
ovulation (GO:0030728)	13	3	0.12	+	25.12	0.000381	0.00735
regulation of translational fidelity (GO:0006450)	13	3	0.12	+	25.12	0.000381	0.00733
proton transmembrane transport (GO:1902600)	78	18	0.72	+	25.12	5.77e-19	9.61e-17
tricarboxylic acid cycle (GO:0006099)	26	6	0.24	+	25.12	3.9e-07	1.36e-05
intracellular pH reduction (GO:0051452)	13	3	0.12	+	25.12	0.000381	0.00731
pH reduction (GO:0045851)	13	3	0.12	+	25.12	0.000381	0.00728
sister chromatid segregation (GO:0000819)	83	19	0.76	+	24.92	6.68e-20	1.33e-17
regulation of cytokinesis (GO:0032465)	22	5	0.2	+	24.74	4.06e-06	0.000124
mitotic sister chromatid segregation (GO:0000070)	67	15	0.62	+	24.37	7.96e-16	7.91e-14
nucleoside triphosphate metabolic process (GO:0009141)	36	8	0.33	+	24.19	5.41e-09	2.71e-07
spliceosomal snRNP assembly (GO:0000387)	18	4	0.17	+	24.19	4.27e-05	0.00107
meiotic cytokinesis (GO:0033206)	23	5	0.21	+	23.67	4.9e-06	0.000149
nucleus localization (GO:0051647)	23	5	0.21	+	23.67	4.9e-06	0.000148
kinetochore assembly (GO:0051382)	14	3	0.13	+	23.33	0.000459	0.00863
regulation of mitotic metaphase/anaphase transition (GO:0030071)	19	4	0.17	+	22.92	5.13e-05	0.00124
female meiotic nuclear division (GO:0007143)	24	5	0.22	+	22.68	5.88e-06	0.000177
regulation of mitotic sister chromatid separation (GO:0010965)	24	5	0.22	+	22.68	5.88e-06	0.000176
establishment of chromosome localization (GO:0051303)	24	5	0.22	+	22.68	5.88e-06	0.000175
oocyte axis specification (GO:0007309)	15	3	0.14	+	21.77	0.000547	0.0102
oocyte construction (GO:0007308)	15	3	0.14	+	21.77	0.000547	0.0101
P granule organization (GO:0030719)	15	3	0.14	+	21.77	0.000547	0.0101
anaphase-promoting complex-dependent catabolic process (GO:0031145)	15	3	0.14	+	21.77	0.000547	0.0101
cytoplasm organization (GO:0007028)	15	3	0.14	+	21.77	0.000547	0.01
positive regulation of cell cycle phase transition (GO:1901989)	25	5	0.23	+	21.77	7e-06	0.000207
maternal determination of anterior/posterior axis, embryo (GO:0008358)	15	3	0.14	+	21.77	0.000547	0.01
spindle assembly (GO:0051225)	35	7	0.32	+	21.77	9.5e-08	3.68e-06
pole plasm assembly (GO:0007315)	15	3	0.14	+	21.77	0.000547	0.00998
oocyte anterior/posterior axis specification (GO:0007314)	15	3	0.14	+	21.77	0.000547	0.00995
positive regulation of cell cycle process (GO:0090068)	51	10	0.47	+	21.35	1.84e-10	1.14e-08
tRNA aminoacylation for protein translation (GO:0006418)	36	7	0.33	+	21.17	1.13e-07	4.28e-06
mitotic nuclear division (GO:0140014)	84	16	0.77	+	20.74	7.87e-16	7.95e-14
centromere complex assembly (GO:0034508)	16	3	0.15	+	20.41	0.000645	0.0116
regulation of mitotic cell cycle, embryonic (GO:0009794)	16	3	0.15	+	20.41	0.000645	0.0116
centrosome cycle (GO:0007098)	27	5	0.25	+	20.16	9.75e-06	0.000278
regulation of mitotic nuclear division (GO:0007088)	22	4	0.2	+	19.8	8.49e-05	0.00198
tRNA aminoacylation (GO:0043039)	39	7	0.36	+	19.54	1.83e-07	6.67e-06
microtubule organizing center organization (GO:0031023)	28	5	0.26	+	19.44	1.14e-05	0.00032
chromosome condensation (GO:0030261)	28	5	0.26	+	19.44	1.14e-05	0.000318
eggshell formation (GO:0030703)	17	3	0.16	+	19.21	0.000754	0.0132
amino acid activation (GO:0043038)	40	7	0.37	+	19.05	2.13e-07	7.73e-06
spindle organization (GO:0007051)	63	11	0.58	+	19.01	6.66e-11	4.41e-09
mitotic spindle assembly (GO:0090307)	23	4	0.21	+	18.93	9.89e-05	0.00222
aerobic respiration (GO:0009060)	78	13	0.72	+	18.15	1.97e-12	1.48e-10
regulation of multi-organism process (GO:0043900)	18	3	0.17	+	18.15	0.000874	0.0149
protein polymerization (GO:0051258)	18	3	0.17	+	18.15	0.000874	0.0148
regulation of fertilization (GO:0080154)	18	3	0.17	+	18.15	0.000874	0.0148
anterior/posterior axis specification, embryo (GO:0008595)	30	5	0.28	+	18.15	1.54e-05	0.000423
chromosome organization involved in meiotic cell cycle (GO:0070192)	42	7	0.39	+	18.15	2.87e-07	1.02e-05
tripartite regional subdivision (GO:0007351)	30	5	0.28	+	18.15	1.54e-05	0.000421
regulation of chromosome organization (GO:0033044)	50	8	0.46	+	17.42	5.25e-08	2.14e-06
oxidative phosphorylation (GO:0006119)	57	9	0.52	+	17.19	8.33e-09	3.98e-07
positive regulation of cell cycle (GO:0045787)	70	11	0.64	+	17.11	1.83e-10	1.15e-08
anatomical structure maturation (GO:0071695)	32	5	0.29	+	17.01	2.03e-05	0.000548
chromosome localization (GO:0050000)	32	5	0.29	+	17.01	2.03e-05	0.000545
embryonic axis specification (GO:0000578)	32	5	0.29	+	17.01	2.03e-05	0.000543
cell maturation (GO:0048469)	32	5	0.29	+	17.01	2.03e-05	0.00054
cellular respiration (GO:0045333)	84	13	0.77	+	16.85	4.57e-12	3.36e-10
cytoskeleton-dependent cytokinesis (GO:0061640)	53	8	0.49	+	16.43	7.87e-08	3.11e-06
female gamete generation (GO:0007292)	133	20	1.22	+	16.37	1.03e-17	1.4e-15
spliceosomal complex assembly (GO:0000245)	20	3	0.18	+	16.33	0.00115	0.0188
ATP metabolic process (GO:0046034)	107	16	0.98	+	16.28	2.31e-14	1.98e-12
nuclear chromosome segregation (GO:0098813)	135	20	1.24	+	16.13	1.33e-17	1.78e-15
segmentation (GO:0035282)	34	5	0.31	+	16.01	2.65e-05	0.000691
blastoderm segmentation (GO:0007350)	34	5	0.31	+	16.01	2.65e-05	0.000689
cytokinesis (GO:0000910)	55	8	0.51	+	15.84	1.02e-07	3.93e-06
nucleus organization (GO:0006997)	42	6	0.39	+	15.55	4.68e-06	0.000143
mitotic cytokinesis (GO:0000281)	35	5	0.32	+	15.55	3e-05	0.000771
positive regulation of protein-containing complex assembly (GO:0031334)	28	4	0.26	+	15.55	0.000196	0.00409
organelle fission (GO:0048285)	190	27	1.75	+	15.47	5.18e-23	1.68e-20
respiratory electron transport chain (GO:0022904)	57	8	0.52	+	15.28	1.31e-07	4.92e-06
nuclear division (GO:0000280)	179	25	1.64	+	15.21	3.36e-21	7.96e-19
positive regulation of nematode male tail tip morphogenesis (GO:0110039)	36	5	0.33	+	15.12	3.4e-05	0.000865
positive regulation of mitotic cell cycle (GO:0045931)	29	4	0.27	+	15.02	0.000221	0.00457
microtubule-based movement (GO:0007018)	80	11	0.73	+	14.97	6.59e-10	3.8e-08
energy derivation by oxidation of organic compounds (GO:0015980)	102	14	0.94	+	14.94	2.92e-12	2.17e-10
regulation of intracellular pH (GO:0051453)	30	4	0.28	+	14.52	0.000249	0.00509
mitochondrial ATP synthesis coupled electron transport (GO:0042775)	53	7	0.49	+	14.38	1.18e-06	4.01e-05
ATP synthesis coupled electron transport (GO:0042773)	53	7	0.49	+	14.38	1.18e-06	3.99e-05
aerobic electron transport chain (GO:0019646)	53	7	0.49	+	14.38	1.18e-06	3.97e-05
regulation of cell cycle process (GO:0010564)	182	24	1.67	+	14.36	7.34e-20	1.41e-17
developmental maturation (GO:0021700)	38	5	0.35	+	14.33	4.3e-05	0.00107
chromosome segregation (GO:0007059)	161	21	1.48	+	14.2	2.07e-17	2.65e-15
regulation of cellular pH (GO:0030641)	31	4	0.28	+	14.05	0.000279	0.00558
cell division (GO:0051301)	217	28	1.99	+	14.05	8.33e-23	2.57e-20
cellular monovalent inorganic cation homeostasis (GO:0030004)	39	5	0.36	+	13.96	4.81e-05	0.00118
regulation of pH (GO:0006885)	32	4	0.29	+	13.61	0.000311	0.00615
synaptic vesicle exocytosis (GO:0016079)	24	3	0.22	+	13.61	0.00185	0.0277
regulation of nematode male tail tip morphogenesis (GO:0110037)	40	5	0.37	+	13.61	5.38e-05	0.00129
meiotic cell cycle process (GO:1903046)	152	19	1.4	+	13.61	1.51e-15	1.44e-13
microtubule-based process (GO:0007017)	268	33	2.46	+	13.41	3.4e-26	1.91e-23
microtubule cytoskeleton organization (GO:0000226)	195	24	1.79	+	13.4	3.15e-19	5.54e-17
oogenesis (GO:0048477)	106	13	0.97	+	13.35	6.44e-11	4.32e-09
anterior/posterior axis specification (GO:0009948)	49	6	0.45	+	13.33	1.05e-05	0.000298
mitotic spindle organization (GO:0007052)	41	5	0.38	+	13.28	5.99e-05	0.00142
regulated exocytosis (GO:0045055)	41	5	0.38	+	13.28	5.99e-05	0.00141
negative regulation of reproductive process (GO:2000242)	33	4	0.3	+	13.2	0.000347	0.00676
cellular process involved in reproduction in multicellular organism (GO:0022412)	191	23	1.75	+	13.11	2.83e-18	4.47e-16
receptor-mediated endocytosis (GO:0006898)	25	3	0.23	+	13.06	0.00205	0.0307
calcium-ion regulated exocytosis (GO:0017156)	25	3	0.23	+	13.06	0.00205	0.0307
purine ribonucleotide biosynthetic process (GO:0009152)	93	11	0.85	+	12.88	2.81e-09	1.45e-07
chromosome separation (GO:0051304)	34	4	0.31	+	12.81	0.000385	0.00734
purine nucleotide biosynthetic process (GO:0006164)	94	11	0.86	+	12.74	3.11e-09	1.6e-07
germ cell development (GO:0007281)	164	19	1.51	+	12.61	5.37e-15	4.8e-13
protein import into nucleus (GO:0006606)	35	4	0.32	+	12.44	0.000426	0.00805
meiotic nuclear division (GO:0140013)	123	14	1.13	+	12.39	2.89e-11	1.98e-09
regulation of cell cycle (GO:0051726)	249	28	2.29	+	12.24	2.47e-21	6.08e-19
embryo development ending in birth or egg hatching (GO:0009792)	303	34	2.78	+	12.22	9.04e-26	4.29e-23
purine-containing compound biosynthetic process (GO:0072522)	99	11	0.91	+	12.1	5.12e-09	2.58e-07
positive regulation of proteasomal protein catabolic process (GO:1901800)	45	5	0.41	+	12.1	8.99e-05	0.00206
meiotic chromosome separation (GO:0051307)	27	3	0.25	+	12.1	0.00251	0.036
establishment of organelle localization (GO:0051656)	154	17	1.41	+	12.02	3.17e-13	2.51e-11
gamete generation (GO:0007276)	238	26	2.19	+	11.89	1.41e-19	2.63e-17
positive regulation of proteolysis involved in cellular protein catabolic process (GO:1903052)	46	5	0.42	+	11.83	9.89e-05	0.00224
embryonic pattern specification (GO:0009880)	46	5	0.42	+	11.83	9.89e-05	0.00223
oocyte development (GO:0048599)	46	5	0.42	+	11.83	9.89e-05	0.00222
import into nucleus (GO:0051170)	37	4	0.34	+	11.77	0.000517	0.00968
ADP metabolic process (GO:0046031)	28	3	0.26	+	11.67	0.00276	0.039
monovalent inorganic cation homeostasis (GO:0055067)	47	5	0.43	+	11.58	0.000109	0.00243
oocyte differentiation (GO:0009994)	47	5	0.43	+	11.58	0.000109	0.00242
ribonucleotide biosynthetic process (GO:0009260)	104	11	0.96	+	11.52	8.21e-09	3.95e-07
ribose phosphate biosynthetic process (GO:0046390)	105	11	0.96	+	11.41	9e-09	4.23e-07
meiotic cell cycle (GO:0051321)	211	22	1.94	+	11.35	2.57e-16	2.88e-14
cytoplasmic microtubule organization (GO:0031122)	29	3	0.27	+	11.26	0.00303	0.0419
positive regulation of cellular component biogenesis (GO:0044089)	58	6	0.53	+	11.26	2.53e-05	0.000664
positive regulation of proteasomal ubiquitin-dependent protein catabolic process (GO:0032436)	39	4	0.36	+	11.17	0.000621	0.0112
regulation of meiotic cell cycle (GO:0051445)	39	4	0.36	+	11.17	0.000621	0.0112
sexual reproduction (GO:0019953)	293	30	2.69	+	11.15	9.68e-22	2.49e-19
cytoplasmic translation (GO:0002181)	49	5	0.45	+	11.11	0.00013	0.00284
regulation of proteasomal protein catabolic process (GO:0061136)	49	5	0.45	+	11.11	0.00013	0.00283
regulation of proteolysis involved in cellular protein catabolic process (GO:1903050)	50	5	0.46	+	10.89	0.000142	0.00305
regulation of nuclear division (GO:0051783)	40	4	0.37	+	10.89	0.000678	0.012
exocytic process (GO:0140029)	30	3	0.28	+	10.89	0.00331	0.0455
positive regulation of cellular protein localization (GO:1903829)	40	4	0.37	+	10.89	0.000678	0.012
positive regulation of ubiquitin-dependent protein catabolic process (GO:2000060)	40	4	0.37	+	10.89	0.000678	0.012
mitotic cell cycle process (GO:1903047)	244	24	2.24	+	10.71	3.51e-17	4.42e-15
cell cycle process (GO:0022402)	387	38	3.55	+	10.69	7.57e-27	5.83e-24
positive regulation of cellular protein catabolic process (GO:1903364)	51	5	0.47	+	10.67	0.000155	0.00329
membrane fusion (GO:0061025)	51	5	0.47	+	10.67	0.000155	0.00328
nucleotide biosynthetic process (GO:0009165)	133	13	1.22	+	10.64	8.46e-10	4.78e-08
axis specification (GO:0009798)	72	7	0.66	+	10.58	7.69e-06	0.000226
nucleoside phosphate biosynthetic process (GO:1901293)	134	13	1.23	+	10.56	9.21e-10	5.11e-08
generation of precursor metabolites and energy (GO:0006091)	165	16	1.52	+	10.56	9.9e-12	6.94e-10
ribonucleoprotein complex assembly (GO:0022618)	104	10	0.96	+	10.47	9.15e-08	3.57e-06
multi-organism reproductive process (GO:0044703)	313	30	2.87	+	10.44	5.49e-21	1.25e-18
multi-organism process (GO:0051704)	313	30	2.87	+	10.44	5.49e-21	1.21e-18
meiotic chromosome segregation (GO:0045132)	84	8	0.77	+	10.37	1.96e-06	6.39e-05
synaptic vesicle cycle (GO:0099504)	42	4	0.39	+	10.37	0.000804	0.0141
regulation of proteasomal ubiquitin-dependent protein catabolic process (GO:0032434)	42	4	0.39	+	10.37	0.000804	0.014
protein localization to nucleus (GO:0034504)	42	4	0.39	+	10.37	0.000804	0.014
vesicle-mediated transport in synapse (GO:0099003)	42	4	0.39	+	10.37	0.000804	0.014
microtubule cytoskeleton organization involved in mitosis (GO:1902850)	95	9	0.87	+	10.31	4.6e-07	1.6e-05
ribonucleoprotein complex subunit organization (GO:0071826)	106	10	0.97	+	10.27	1.08e-07	4.13e-06
organelle localization (GO:0051640)	225	21	2.07	+	10.16	9.71e-15	8.43e-13
regulation of ubiquitin-dependent protein catabolic process (GO:2000058)	43	4	0.39	+	10.13	0.000872	0.0149
regulation of mitotic cell cycle (GO:0007346)	97	9	0.89	+	10.1	5.41e-07	1.87e-05
regulation of microtubule-based process (GO:0032886)	65	6	0.6	+	10.05	4.59e-05	0.00113
electron transport chain (GO:0022900)	87	8	0.8	+	10.01	2.5e-06	8.06e-05
mitotic cell cycle (GO:0000278)	285	26	2.62	+	9.93	8.49e-18	1.25e-15
regulation of cell division (GO:0051302)	55	5	0.51	+	9.9	0.000215	0.00447
anterior/posterior pattern specification (GO:0009952)	66	6	0.61	+	9.9	4.97e-05	0.00121
cell cycle (GO:0007049)	503	45	4.62	+	9.74	2.95e-30	4.55e-27
establishment of mitotic spindle orientation (GO:0000132)	45	4	0.41	+	9.68	0.00102	0.0171
translation (GO:0006412)	270	24	2.48	+	9.68	2.92e-16	3.16e-14
mRNA splicing, via spliceosome (GO:0000398)	124	11	1.14	+	9.66	4.41e-08	1.86e-06
RNA splicing, via transesterification reactions with bulged adenosine as nucleophile (GO:0000377)	124	11	1.14	+	9.66	4.41e-08	1.85e-06
RNA splicing, via transesterification reactions (GO:0000375)	124	11	1.14	+	9.66	4.41e-08	1.84e-06
regulation of cellular protein catabolic process (GO:1903362)	57	5	0.52	+	9.55	0.000251	0.00508
peptide biosynthetic process (GO:0043043)	275	24	2.53	+	9.5	4.29e-16	4.48e-14
protein folding (GO:0006457)	92	8	0.85	+	9.47	3.68e-06	0.000114
DNA packaging (GO:0006323)	59	5	0.54	+	9.23	0.000292	0.00582
multicellular organismal reproductive process (GO:0048609)	358	30	3.29	+	9.12	1.85e-19	3.35e-17
positive regulation of protein catabolic process (GO:0045732)	60	5	0.55	+	9.07	0.000314	0.00616
embryo development (GO:0009790)	511	42	4.69	+	8.95	7.57e-27	5.18e-24
nuclear export (GO:0051168)	49	4	0.45	+	8.89	0.00137	0.0217
regulation of protein catabolic process (GO:0042176)	74	6	0.68	+	8.83	9e-05	0.00205
amide biosynthetic process (GO:0043604)	312	25	2.87	+	8.72	6.36e-16	6.54e-14
multicellular organism reproduction (GO:0032504)	378	30	3.47	+	8.64	7.62e-19	1.24e-16
transport along microtubule (GO:0010970)	51	4	0.47	+	8.54	0.00158	0.0247
regulation of mitotic cell cycle phase transition (GO:1901990)	51	4	0.47	+	8.54	0.00158	0.0247
RNA splicing (GO:0008380)	153	12	1.41	+	8.54	3.78e-08	1.61e-06
establishment of spindle orientation (GO:0051294)	51	4	0.47	+	8.54	0.00158	0.0246
microtubule-based transport (GO:0099111)	51	4	0.47	+	8.54	0.00158	0.0245
translational initiation (GO:0006413)	52	4	0.48	+	8.37	0.00169	0.0257
cellular protein-containing complex assembly (GO:0034622)	288	22	2.65	+	8.32	9.83e-14	8.18e-12
regulation of cell cycle phase transition (GO:1901987)	92	7	0.85	+	8.28	3.39e-05	0.000867
purine ribonucleotide metabolic process (GO:0009150)	159	12	1.46	+	8.22	5.62e-08	2.28e-06
organelle fusion (GO:0048284)	53	4	0.49	+	8.22	0.0018	0.0271
regionalization (GO:0003002)	93	7	0.85	+	8.19	3.62e-05	0.000914
positive regulation of organelle organization (GO:0010638)	80	6	0.73	+	8.17	0.000135	0.0029
purine nucleotide metabolic process (GO:0006163)	162	12	1.49	+	8.06	6.81e-08	2.73e-06
positive regulation of proteolysis (GO:0045862)	68	5	0.62	+	8.01	0.000538	0.01
exocytosis (GO:0006887)	70	5	0.64	+	7.78	0.00061	0.011
mitochondrial transmembrane transport (GO:1990542)	56	4	0.51	+	7.78	0.00218	0.0322
cytoskeleton organization (GO:0007010)	351	25	3.22	+	7.75	8.03e-15	7.07e-13
ribonucleotide metabolic process (GO:0009259)	171	12	1.57	+	7.64	1.18e-07	4.48e-06
export from cell (GO:0140352)	100	7	0.92	+	7.62	5.59e-05	0.00134
purine-containing compound metabolic process (GO:0072521)	173	12	1.59	+	7.55	1.33e-07	4.98e-06
ribose phosphate metabolic process (GO:0019693)	174	12	1.6	+	7.51	1.41e-07	5.22e-06
peptide metabolic process (GO:0006518)	379	26	3.48	+	7.47	5.13e-15	4.65e-13
regulation of protein-containing complex assembly (GO:0043254)	73	5	0.67	+	7.46	0.000729	0.0128
DNA-dependent DNA replication (GO:0006261)	59	4	0.54	+	7.38	0.0026	0.0371
establishment of mitotic spindle localization (GO:0040001)	59	4	0.54	+	7.38	0.0026	0.037
organelle assembly (GO:0070925)	254	17	2.33	+	7.29	4.94e-10	2.9e-08
secretion by cell (GO:0032940)	90	6	0.83	+	7.26	0.000246	0.00508
DNA replication (GO:0006260)	90	6	0.83	+	7.26	0.000246	0.00506
establishment of cell polarity (GO:0030010)	60	4	0.55	+	7.26	0.00276	0.039
reproductive process (GO:0022414)	736	49	6.76	+	7.25	1.57e-27	1.61e-24
DNA conformation change (GO:0071103)	106	7	0.97	+	7.19	7.9e-05	0.00185
nucleotide metabolic process (GO:0009117)	213	14	1.96	+	7.16	2.21e-08	1.01e-06
nuclear transport (GO:0051169)	77	5	0.71	+	7.07	0.000916	0.0155
nucleocytoplasmic transport (GO:0006913)	77	5	0.71	+	7.07	0.000916	0.0154
nucleoside phosphate metabolic process (GO:0006753)	216	14	1.98	+	7.06	2.6e-08	1.17e-06
regulation of organelle organization (GO:0033043)	233	15	2.14	+	7.01	8.85e-09	4.19e-07
cellular nitrogen compound biosynthetic process (GO:0044271)	642	41	5.9	+	6.95	2.61e-22	7.67e-20
positive regulation of cellular catabolic process (GO:0031331)	96	6	0.88	+	6.8	0.000342	0.00669
cytoskeleton-dependent intracellular transport (GO:0030705)	64	4	0.59	+	6.8	0.00344	0.0472
negative regulation of cell cycle process (GO:0010948)	80	5	0.73	+	6.8	0.00108	0.018
reproduction (GO:0000003)	806	50	7.4	+	6.75	8.61e-27	5.31e-24
positive regulation of cellular component organization (GO:0051130)	178	11	1.63	+	6.73	1.32e-06	4.4e-05
nucleobase-containing small molecule metabolic process (GO:0055086)	259	16	2.38	+	6.73	4.83e-09	2.46e-07
vulval development (GO:0040025)	81	5	0.74	+	6.72	0.00113	0.0187
protein-containing complex assembly (GO:0065003)	358	22	3.29	+	6.69	5.8e-12	4.16e-10
mRNA processing (GO:0006397)	212	13	1.95	+	6.68	1.53e-07	5.61e-06
protein-containing complex localization (GO:0031503)	82	5	0.75	+	6.64	0.0012	0.0195
positive regulation of reproductive process (GO:2000243)	134	8	1.23	+	6.5	4.8e-05	0.00118
inorganic cation transmembrane transport (GO:0098662)	302	18	2.77	+	6.49	8.65e-10	4.85e-08
post-embryonic animal organ development (GO:0048569)	84	5	0.77	+	6.48	0.00132	0.021
secretion (GO:0046903)	101	6	0.93	+	6.47	0.000442	0.00833
protein-containing complex subunit organization (GO:0043933)	408	24	3.75	+	6.4	1.42e-12	1.08e-10
regulation of reproductive process (GO:2000241)	221	13	2.03	+	6.4	2.4e-07	8.61e-06
regulation of catabolic process (GO:0009894)	153	9	1.41	+	6.4	1.8e-05	0.000491
regulation of cellular component organization (GO:0051128)	443	26	4.07	+	6.39	1.6e-13	1.29e-11
vesicle organization (GO:0016050)	86	5	0.79	+	6.33	0.00146	0.023
regulation of cellular catabolic process (GO:0031329)	138	8	1.27	+	6.31	5.84e-05	0.0014
cellular amide metabolic process (GO:0043603)	467	27	4.29	+	6.29	7.31e-14	6.17e-12
ribonucleoprotein complex biogenesis (GO:0022613)	261	15	2.4	+	6.26	3.69e-08	1.59e-06
pattern specification process (GO:0007389)	122	7	1.12	+	6.25	0.000181	0.00381
developmental process involved in reproduction (GO:0003006)	436	25	4	+	6.24	7.94e-13	6.12e-11
positive regulation of catabolic process (GO:0009896)	105	6	0.96	+	6.22	0.000538	0.01
nucleobase-containing compound biosynthetic process (GO:0034654)	315	18	2.89	+	6.22	1.63e-09	8.74e-08
chromosome organization (GO:0051276)	387	22	3.55	+	6.19	2.44e-11	1.69e-09
membrane organization (GO:0061024)	195	11	1.79	+	6.14	3.05e-06	9.71e-05
negative regulation of cell cycle (GO:0045786)	89	5	0.82	+	6.12	0.00169	0.0256
tRNA metabolic process (GO:0006399)	125	7	1.15	+	6.1	0.000209	0.00435
cell development (GO:0048468)	410	22	3.77	+	5.84	7.02e-11	4.6e-09
cellular component assembly (GO:0022607)	664	35	6.1	+	5.74	1.34e-16	1.59e-14
establishment of localization in cell (GO:0051649)	627	33	5.76	+	5.73	1.17e-15	1.12e-13
regulation of cellular component biogenesis (GO:0044087)	152	8	1.4	+	5.73	0.000111	0.00246
aromatic compound biosynthetic process (GO:0019438)	344	18	3.16	+	5.7	6.06e-09	2.99e-07
cation transmembrane transport (GO:0098655)	347	18	3.19	+	5.65	6.89e-09	3.37e-07
mRNA metabolic process (GO:0016071)	290	15	2.66	+	5.63	1.36e-07	5.06e-06
establishment or maintenance of cell polarity (GO:0007163)	97	5	0.89	+	5.61	0.00242	0.0349
anatomical structure formation involved in morphogenesis (GO:0048646)	97	5	0.89	+	5.61	0.00242	0.0348
heterocycle biosynthetic process (GO:0018130)	351	18	3.22	+	5.58	8.17e-09	3.96e-07
regulation of cytoskeleton organization (GO:0051493)	119	6	1.09	+	5.49	0.001	0.0168
regulation of anatomical structure morphogenesis (GO:0022603)	139	7	1.28	+	5.48	0.000386	0.00734
organonitrogen compound biosynthetic process (GO:1901566)	778	39	7.15	+	5.46	9.33e-18	1.31e-15
carbohydrate derivative biosynthetic process (GO:1901137)	342	17	3.14	+	5.41	3.34e-08	1.46e-06
cellular ion homeostasis (GO:0006873)	121	6	1.11	+	5.4	0.00109	0.0181
cellular cation homeostasis (GO:0030003)	121	6	1.11	+	5.4	0.00109	0.0181
regulation of cellular localization (GO:0060341)	121	6	1.11	+	5.4	0.00109	0.018
cellular localization (GO:0051641)	794	39	7.29	+	5.35	1.8e-17	2.36e-15
organophosphate biosynthetic process (GO:0090407)	265	13	2.43	+	5.34	1.68e-06	5.55e-05
cellular component biogenesis (GO:0044085)	817	40	7.5	+	5.33	7.2e-18	1.08e-15
organelle organization (GO:0006996)	1241	59	11.4	+	5.18	4.33e-26	2.23e-23
organic cyclic compound biosynthetic process (GO:1901362)	381	18	3.5	+	5.14	2.72e-08	1.21e-06
intracellular transport (GO:0046907)	488	23	4.48	+	5.13	2.89e-10	1.75e-08
cellular chemical homeostasis (GO:0055082)	128	6	1.18	+	5.1	0.00144	0.0226
protein localization to organelle (GO:0033365)	214	10	1.97	+	5.09	4.07e-05	0.00102
macromolecule biosynthetic process (GO:0009059)	752	35	6.91	+	5.07	4.89e-15	4.5e-13
movement of cell or subcellular component (GO:0006928)	283	13	2.6	+	5	3.36e-06	0.000105
determination of adult lifespan (GO:0008340)	240	11	2.2	+	4.99	1.98e-05	0.000538
multicellular organism aging (GO:0010259)	240	11	2.2	+	4.99	1.98e-05	0.000536
reproductive system development (GO:0061458)	131	6	1.2	+	4.99	0.00161	0.025
reproductive structure development (GO:0048608)	131	6	1.2	+	4.99	0.00161	0.0249
establishment of protein localization to organelle (GO:0072594)	132	6	1.21	+	4.95	0.00167	0.0258
cation transport (GO:0006812)	398	18	3.66	+	4.92	5.12e-08	2.1e-06
aging (GO:0007568)	245	11	2.25	+	4.89	2.38e-05	0.000626
inorganic ion transmembrane transport (GO:0098660)	401	18	3.68	+	4.89	5.71e-08	2.3e-06
gene expression (GO:0010467)	965	43	8.86	+	4.85	9.16e-18	1.31e-15
cellular macromolecule biosynthetic process (GO:0034645)	743	33	6.82	+	4.84	1.16e-13	9.51e-12
supramolecular fiber organization (GO:0097435)	138	6	1.27	+	4.73	0.00207	0.0308
inorganic ion homeostasis (GO:0098771)	139	6	1.28	+	4.7	0.00214	0.0318
cation homeostasis (GO:0055080)	140	6	1.29	+	4.67	0.00222	0.0327
ion homeostasis (GO:0050801)	145	6	1.33	+	4.51	0.00262	0.0372
ubiquitin-dependent protein catabolic process (GO:0006511)	219	9	2.01	+	4.47	0.00025	0.00509
cellular homeostasis (GO:0019725)	174	7	1.6	+	4.38	0.00137	0.0217
cellular component organization (GO:0016043)	1775	71	16.3	+	4.35	1.59e-27	1.4e-24
multicellular organism development (GO:0007275)	1605	64	14.74	+	4.34	1.97e-24	7.15e-22
modification-dependent protein catabolic process (GO:0019941)	226	9	2.08	+	4.34	0.000312	0.00614
cellular nitrogen compound metabolic process (GO:0034641)	1637	65	15.04	+	4.32	9.34e-25	3.84e-22
cellular component organization or biogenesis (GO:0071840)	1918	75	17.62	+	4.26	1.07e-28	1.32e-25
modification-dependent macromolecule catabolic process (GO:0043632)	233	9	2.14	+	4.21	0.000387	0.00733
positive regulation of developmental process (GO:0051094)	260	10	2.39	+	4.19	0.00019	0.00399
cellular amino acid metabolic process (GO:0006520)	182	7	1.67	+	4.19	0.00176	0.0265
protein localization (GO:0008104)	624	24	5.73	+	4.19	5.56e-09	2.77e-07
animal organ development (GO:0048513)	313	12	2.87	+	4.17	4.49e-05	0.00111
cellular biosynthetic process (GO:0044249)	1201	46	11.03	+	4.17	1.41e-16	1.64e-14
organic substance biosynthetic process (GO:1901576)	1228	47	11.28	+	4.17	6.22e-17	7.66e-15
nucleobase-containing compound metabolic process (GO:0006139)	1230	47	11.3	+	4.16	6.61e-17	7.98e-15
anatomical structure development (GO:0048856)	1765	67	16.21	+	4.13	1.56e-24	6.03e-22
cellular protein localization (GO:0034613)	426	16	3.91	+	4.09	3.04e-06	9.71e-05
biosynthetic process (GO:0009058)	1260	47	11.57	+	4.06	1.62e-16	1.85e-14
positive regulation of cellular protein metabolic process (GO:0032270)	189	7	1.74	+	4.03	0.00216	0.032
RNA metabolic process (GO:0016070)	730	27	6.71	+	4.03	1.27e-09	6.9e-08
carbohydrate derivative metabolic process (GO:1901135)	487	18	4.47	+	4.02	8.9e-07	3.03e-05
heterocycle metabolic process (GO:0046483)	1277	47	11.73	+	4.01	2.67e-16	2.94e-14
cellular macromolecule localization (GO:0070727)	436	16	4	+	4	4.04e-06	0.000125
cellular aromatic compound metabolic process (GO:0006725)	1283	47	11.78	+	3.99	3.18e-16	3.38e-14
developmental process (GO:0032502)	1905	68	17.5	+	3.89	1.82e-23	6.24e-21
organic cyclic compound metabolic process (GO:1901360)	1326	47	12.18	+	3.86	1.08e-15	1.05e-13
positive regulation of protein metabolic process (GO:0051247)	198	7	1.82	+	3.85	0.00277	0.039
RNA processing (GO:0006396)	485	17	4.45	+	3.82	3.61e-06	0.000112
small molecule metabolic process (GO:0044281)	726	25	6.67	+	3.75	2.17e-08	9.96e-07
nematode larval development (GO:0002119)	352	12	3.23	+	3.71	0.000132	0.00285
larval development (GO:0002164)	359	12	3.3	+	3.64	0.000157	0.00332
intracellular protein transport (GO:0006886)	271	9	2.49	+	3.62	0.00109	0.0181
organophosphate metabolic process (GO:0019637)	423	14	3.89	+	3.6	4.93e-05	0.0012
proteolysis involved in cellular protein catabolic process (GO:0051603)	272	9	2.5	+	3.6	0.00112	0.0185
cellular protein catabolic process (GO:0044257)	276	9	2.54	+	3.55	0.00124	0.0197
positive regulation of biological process (GO:0048518)	1201	39	11.03	+	3.54	6.74e-12	4.78e-10
macromolecule localization (GO:0033036)	777	25	7.14	+	3.5	7.72e-08	3.07e-06
ion transmembrane transport (GO:0034220)	560	18	5.14	+	3.5	5.91e-06	0.000175
nucleic acid metabolic process (GO:0090304)	977	31	8.97	+	3.45	2.36e-09	1.24e-07
carboxylic acid metabolic process (GO:0019752)	381	12	3.5	+	3.43	0.000267	0.00537
oxoacid metabolic process (GO:0043436)	382	12	3.51	+	3.42	0.000273	0.00548
post-embryonic development (GO:0009791)	385	12	3.54	+	3.39	0.000293	0.00582
ncRNA metabolic process (GO:0034660)	293	9	2.69	+	3.34	0.00184	0.0277
positive regulation of cellular process (GO:0048522)	951	29	8.73	+	3.32	1.94e-08	9e-07
multicellular organismal process (GO:0032501)	2329	71	21.39	+	3.32	9.14e-21	1.94e-18
cellular developmental process (GO:0048869)	825	25	7.58	+	3.3	2.32e-07	8.37e-06
cell differentiation (GO:0030154)	821	24	7.54	+	3.18	7.73e-07	2.66e-05
protein catabolic process (GO:0030163)	309	9	2.84	+	3.17	0.00261	0.037
establishment of protein localization (GO:0045184)	422	12	3.88	+	3.1	0.000647	0.0116
organic acid metabolic process (GO:0006082)	423	12	3.89	+	3.09	0.00066	0.0118
localization (GO:0051179)	2164	60	19.88	+	3.02	2.4e-15	2.24e-13
regulation of developmental process (GO:0050793)	516	14	4.74	+	2.95	0.000366	0.00712
protein transport (GO:0015031)	410	11	3.77	+	2.92	0.0017	0.0257
establishment of localization (GO:0051234)	1876	50	17.23	+	2.9	4.74e-12	3.43e-10
cellular protein metabolic process (GO:0044267)	1774	47	16.29	+	2.88	3.09e-11	2.1e-09
ion transport (GO:0006811)	683	18	6.27	+	2.87	7.56e-05	0.00178
cellular metabolic process (GO:0044237)	3882	99	35.66	+	2.78	4.86e-25	2.14e-22
cellular macromolecule metabolic process (GO:0044260)	2322	59	21.33	+	2.77	1.95e-13	1.56e-11
macromolecule metabolic process (GO:0043170)	3089	78	28.37	+	2.75	2.93e-18	4.51e-16
regulation of biological quality (GO:0065008)	761	19	6.99	+	2.72	9.51e-05	0.00216
nitrogen compound metabolic process (GO:0006807)	3491	87	32.06	+	2.71	1.69e-20	3.47e-18
primary metabolic process (GO:0044238)	3909	95	35.9	+	2.65	3.66e-22	1.03e-19
regulation of catalytic activity (GO:0050790)	454	11	4.17	+	2.64	0.00364	0.0494
regulation of protein metabolic process (GO:0051246)	497	12	4.56	+	2.63	0.00249	0.0358
organonitrogen compound metabolic process (GO:1901564)	2644	63	24.29	+	2.59	3.61e-13	2.81e-11
negative regulation of biological process (GO:0048519)	977	23	8.97	+	2.56	4.09e-05	0.00103
transport (GO:0006810)	1804	42	16.57	+	2.53	1.93e-08	9.02e-07
metabolic process (GO:0008152)	4406	101	40.47	+	2.5	4.29e-22	1.15e-19
protein metabolic process (GO:0019538)	2138	49	19.64	+	2.5	2.06e-09	1.09e-07
phosphorus metabolic process (GO:0006793)	1139	26	10.46	+	2.49	2.07e-05	0.000547
organic substance metabolic process (GO:0071704)	4124	93	37.88	+	2.46	4.35e-19	7.45e-17
proteolysis (GO:0006508)	635	14	5.83	+	2.4	0.00253	0.0361
cellular process (GO:0009987)	7603	167	69.83	+	2.39	2.3e-51	1.42e-47
phosphate-containing compound metabolic process (GO:0006796)	1124	24	10.32	+	2.32	0.000142	0.00305
transmembrane transport (GO:0055085)	929	19	8.53	+	2.23	0.00121	0.0197
biological regulation (GO:0065007)	4389	80	40.31	+	1.98	7.75e-11	5.03e-09
biological_process (GO:0008150)	9439	169	86.7	+	1.95	5.71e-39	1.17e-35
regulation of biological process (GO:0050789)	4053	69	37.23	+	1.85	8.88e-08	3.48e-06
regulation of cellular process (GO:0050794)	3698	54	33.97	+	1.59	0.000371	0.00719
Unclassified (UNCLASSIFIED)	10376	13	95.3	-	0.14	5.71e-39	1.76e-35
G protein-coupled receptor signaling pathway (GO:0007186)	683	0	6.27	-	< 0.01	0.00324	0.0447
