## Supplemental Table S4 for "An RNAi screen for genes that affect nuclear morphology in *Caenorhabditis elegans* reveals the involvement of unexpected processes"

### Sheet: analysis (4)
Analysis Type:	PANTHER Overrepresentation Test (Released 20210224)
Annotation Version and Release Date:	GO Ontology database DOI: 10.5281/zenodo.4735677 Released 2021-05-01
Analyzed List:	Client Text Box Input (Caenorhabditis elegans)
Reference List:	Caenorhabditis elegans (all genes in database)
Test Type:	FISHER
Correction:	FDR
GO cellular component complete	Caenorhabditis elegans - REFLIST (19815)	Client Text Box Input (182)	Client Text Box Input (expected)	Client Text Box Input (over/under)	Client Text Box Input (fold Enrichment)	Client Text Box Input (raw P-value)	Client Text Box Input (FDR)
mitochondrial proton-transporting ATP synthase, stator stalk (GO:0000274)	2	2	0.02	+	> 100	0.000488	0.00523
proton-transporting ATP synthase, stator stalk (GO:0045265)	2	2	0.02	+	> 100	0.000488	0.00518
centralspindlin complex (GO:0097149)	2	2	0.02	+	> 100	0.000488	0.00514
fumarate reductase complex (GO:0045283)	5	3	0.05	+	65.32	4.02e-05	0.00058
succinate dehydrogenase complex (GO:0045281)	5	3	0.05	+	65.32	4.02e-05	0.000573
respiratory chain complex II (GO:0045273)	5	3	0.05	+	65.32	4.02e-05	0.000566
succinate dehydrogenase complex (ubiquinone) (GO:0045257)	5	3	0.05	+	65.32	4.02e-05	0.00056
mitochondrial respiratory chain complex II, succinate dehydrogenase complex (ubiquinone) (GO:0005749)	5	3	0.05	+	65.32	4.02e-05	0.000553
U4 snRNP (GO:0005687)	7	4	0.06	+	62.21	2.08e-06	4.1e-05
chaperone complex (GO:0101031)	9	5	0.08	+	60.49	1.11e-07	2.77e-06
chaperonin-containing T-complex (GO:0005832)	9	5	0.08	+	60.49	1.11e-07	2.71e-06
condensin complex (GO:0000796)	4	2	0.04	+	54.44	0.00121	0.0119
U5 snRNP (GO:0005682)	11	5	0.1	+	49.49	2.38e-07	5.49e-06
proton-transporting V-type ATPase, V0 domain (GO:0033179)	9	4	0.08	+	48.39	4.45e-06	7.85e-05
proton-transporting ATP synthase complex, catalytic core F(1) (GO:0045261)	7	3	0.06	+	46.66	8.49e-05	0.00107
vacuolar proton-transporting V-type ATPase, V0 domain (GO:0000220)	5	2	0.05	+	43.55	0.00168	0.0158
U12-type spliceosomal complex (GO:0005689)	5	2	0.05	+	43.55	0.00168	0.0157
alpha DNA polymerase:primase complex (GO:0005658)	5	2	0.05	+	43.55	0.00168	0.0156
aminoacyl-tRNA synthetase multienzyme complex (GO:0017101)	5	2	0.05	+	43.55	0.00168	0.0155
proton-transporting two-sector ATPase complex, proton-transporting domain (GO:0033177)	21	8	0.19	+	41.48	1.47e-10	5.34e-09
proton-transporting two-sector ATPase complex, catalytic domain (GO:0033178)	16	6	0.15	+	40.83	3.46e-08	9.43e-07
mitotic spindle midzone (GO:1990023)	8	3	0.07	+	40.83	0.000116	0.0014
proton-transporting V-type ATPase complex (GO:0033176)	19	7	0.17	+	40.11	2.62e-09	8.05e-08
U1 snRNP (GO:0005685)	17	6	0.16	+	38.43	4.65e-08	1.24e-06
proton-transporting two-sector ATPase complex (GO:0016469)	40	14	0.37	+	38.11	3.81e-17	2.41e-15
mitochondrial proton-transporting ATP synthase complex, coupling factor F(o) (GO:0000276)	9	3	0.08	+	36.29	0.000154	0.00181
nuclear pore outer ring (GO:0031080)	6	2	0.06	+	36.29	0.00223	0.0204
SMN-Sm protein complex (GO:0034719)	10	3	0.09	+	32.66	0.000198	0.00224
cortical granule (GO:0060473)	7	2	0.06	+	31.11	0.00284	0.0253
metaphase plate (GO:0070090)	7	2	0.06	+	31.11	0.00284	0.0251
COP9 signalosome (GO:0008180)	7	2	0.06	+	31.11	0.00284	0.0249
U2 snRNP (GO:0005686)	18	5	0.17	+	30.24	1.74e-06	3.54e-05
mitochondrial proton-transporting ATP synthase complex (GO:0005753)	18	5	0.17	+	30.24	1.74e-06	3.48e-05
proton-transporting ATP synthase complex, coupling factor F(o) (GO:0045263)	11	3	0.1	+	29.69	0.000251	0.00276
dynactin complex (GO:0005869)	11	3	0.1	+	29.69	0.000251	0.00273
aster (GO:0005818)	15	4	0.14	+	29.03	2.31e-05	0.000342
proton-transporting ATP synthase complex (GO:0045259)	19	5	0.17	+	28.65	2.18e-06	4.22e-05
proton-transporting V-type ATPase, V1 domain (GO:0033180)	8	2	0.07	+	27.22	0.00353	0.0307
astral microtubule (GO:0000235)	8	2	0.07	+	27.22	0.00353	0.0305
cohesin complex (GO:0008278)	8	2	0.07	+	27.22	0.00353	0.0303
cytoplasmic dynein complex (GO:0005868)	13	3	0.12	+	25.12	0.000381	0.00411
spindle midzone (GO:0051233)	22	5	0.2	+	24.74	4.06e-06	7.26e-05
microtubule plus-end (GO:0035371)	9	2	0.08	+	24.19	0.00429	0.036
vacuolar proton-transporting V-type ATPase complex (GO:0016471)	9	2	0.08	+	24.19	0.00429	0.0357
Prp19 complex (GO:0000974)	9	2	0.08	+	24.19	0.00429	0.0355
dynein complex (GO:0030286)	18	4	0.17	+	24.19	4.27e-05	0.000582
cleavage furrow (GO:0032154)	19	4	0.17	+	22.92	5.13e-05	0.000669
spliceosomal tri-snRNP complex (GO:0097526)	24	5	0.22	+	22.68	5.88e-06	9.93e-05
precatalytic spliceosome (GO:0071011)	20	4	0.18	+	21.77	6.12e-05	0.00078
microtubule associated complex (GO:0005875)	57	11	0.52	+	21.01	2.56e-11	9.59e-10
axon cytoplasm (GO:1904115)	11	2	0.1	+	19.8	0.00602	0.0481
microtubule end (GO:1990752)	11	2	0.1	+	19.8	0.00602	0.0478
nuclear replisome (GO:0043601)	11	2	0.1	+	19.8	0.00602	0.0475
replisome (GO:0030894)	11	2	0.1	+	19.8	0.00602	0.0471
spindle (GO:0005819)	102	17	0.94	+	18.15	6.89e-16	3.93e-14
cell division site (GO:0032153)	24	4	0.22	+	18.15	0.000115	0.0014
U4/U6 x U5 tri-snRNP complex (GO:0046540)	19	3	0.17	+	17.19	0.00101	0.0101
midbody (GO:0030496)	19	3	0.17	+	17.19	0.00101	0.01
spindle microtubule (GO:0005876)	33	5	0.3	+	16.5	2.33e-05	0.00034
kinesin complex (GO:0005871)	20	3	0.18	+	16.33	0.00115	0.0114
catalytic step 2 spliceosome (GO:0071013)	42	6	0.39	+	15.55	4.68e-06	8.13e-05
presynaptic active zone (GO:0048786)	21	3	0.19	+	15.55	0.0013	0.0126
condensed chromosome (GO:0000793)	150	20	1.38	+	14.52	8.46e-17	5.07e-15
cytosolic small ribosomal subunit (GO:0022627)	30	4	0.28	+	14.52	0.000249	0.00276
microtubule (GO:0005874)	121	16	1.11	+	14.4	1.29e-13	5.97e-12
centrosome (GO:0005813)	84	11	0.77	+	14.26	1.05e-09	3.33e-08
DNA packaging complex (GO:0044815)	39	5	0.36	+	13.96	4.81e-05	0.000641
spliceosomal snRNP complex (GO:0097525)	47	6	0.43	+	13.9	8.42e-06	0.000133
small nuclear ribonucleoprotein complex (GO:0030532)	48	6	0.44	+	13.61	9.41e-06	0.000145
Sm-like protein family complex (GO:0120114)	56	7	0.51	+	13.61	1.66e-06	3.43e-05
spindle pole (GO:0000922)	40	5	0.37	+	13.61	5.38e-05	0.000693
inner mitochondrial membrane protein complex (GO:0098800)	100	12	0.92	+	13.06	4.49e-10	1.58e-08
respirasome (GO:0070469)	67	8	0.62	+	13	4.05e-07	8.99e-06
chromosome, centromeric region (GO:0000775)	67	8	0.62	+	13	4.05e-07	8.82e-06
condensed chromosome, centromeric region (GO:0000779)	59	7	0.54	+	12.92	2.28e-06	4.34e-05
respiratory chain complex (GO:0098803)	60	7	0.55	+	12.7	2.53e-06	4.74e-05
mitochondrial respirasome (GO:0005746)	60	7	0.55	+	12.7	2.53e-06	4.66e-05
polymeric cytoskeletal fiber (GO:0099513)	152	17	1.4	+	12.18	2.61e-13	1.16e-11
cytosolic ribosome (GO:0022626)	81	9	0.74	+	12.1	1.32e-07	3.16e-06
microtubule cytoskeleton (GO:0015630)	277	30	2.54	+	11.79	2.2e-22	2.03e-20
kinetochore (GO:0000776)	56	6	0.51	+	11.67	2.11e-05	0.000316
oxidoreductase complex (GO:1990204)	76	8	0.7	+	11.46	9.76e-07	2.09e-05
mitotic spindle (GO:0072686)	38	4	0.35	+	11.46	0.000567	0.00591
cytosolic large ribosomal subunit (GO:0022625)	48	5	0.44	+	11.34	0.000119	0.00143
condensed nuclear chromosome (GO:0000794)	49	5	0.45	+	11.11	0.00013	0.00155
microtubule organizing center (GO:0005815)	148	15	1.36	+	11.03	2.53e-11	9.79e-10
P granule (GO:0043186)	70	7	0.64	+	10.89	6.48e-06	0.000108
germ plasm (GO:0060293)	70	7	0.64	+	10.89	6.48e-06	0.000106
pole plasm (GO:0045495)	70	7	0.64	+	10.89	6.48e-06	0.000105
protein-DNA complex (GO:0032993)	55	5	0.51	+	9.9	0.000215	0.00241
chromosomal region (GO:0098687)	88	8	0.81	+	9.9	2.7e-06	4.91e-05
SNARE complex (GO:0031201)	33	3	0.3	+	9.9	0.00425	0.0359
nuclear pore (GO:0005643)	35	3	0.32	+	9.33	0.00495	0.0407
nucleosome (GO:0000786)	35	3	0.32	+	9.33	0.00495	0.0404
nuclear envelope (GO:0005635)	106	9	0.97	+	9.24	1.08e-06	2.27e-05
nuclear chromosome (GO:0000228)	96	8	0.88	+	9.07	4.94e-06	8.46e-05
U2-type spliceosomal complex (GO:0005684)	36	3	0.33	+	9.07	0.00533	0.0432
cell cortex (GO:0005938)	136	11	1.25	+	8.81	1.06e-07	2.71e-06
A band (GO:0031672)	38	3	0.35	+	8.6	0.00613	0.0477
spliceosomal complex (GO:0005681)	102	8	0.94	+	8.54	7.5e-06	0.00012
chromosome (GO:0005694)	379	29	3.48	+	8.33	7.7e-18	5.13e-16
envelope (GO:0031975)	362	26	3.32	+	7.82	1.85e-15	1.01e-13
organelle envelope (GO:0031967)	362	26	3.32	+	7.82	1.85e-15	9.62e-14
supramolecular complex (GO:0099080)	466	33	4.28	+	7.71	2.9e-19	2.17e-17
mitochondrial protein-containing complex (GO:0098798)	185	13	1.7	+	7.65	3.42e-08	9.52e-07
small ribosomal subunit (GO:0015935)	57	4	0.52	+	7.64	0.00231	0.021
peptidase complex (GO:1905368)	57	4	0.52	+	7.64	0.00231	0.0208
mitochondrial envelope (GO:0005740)	256	17	2.35	+	7.23	5.53e-10	1.79e-08
cullin-RING ubiquitin ligase complex (GO:0031461)	76	5	0.7	+	7.16	0.000866	0.0088
mitochondrial inner membrane (GO:0005743)	199	13	1.83	+	7.11	7.64e-08	1.99e-06
supramolecular fiber (GO:0099512)	308	20	2.83	+	7.07	2.23e-11	9.23e-10
cytoskeleton (GO:0005856)	510	33	4.68	+	7.04	3.72e-18	2.62e-16
supramolecular polymer (GO:0099081)	310	20	2.85	+	7.02	2.49e-11	9.95e-10
organelle inner membrane (GO:0019866)	218	14	2	+	6.99	2.9e-08	8.29e-07
ribosomal subunit (GO:0044391)	141	9	1.3	+	6.95	9.7e-06	0.000147
cytoplasmic ribonucleoprotein granule (GO:0036464)	111	7	1.02	+	6.87	0.000104	0.0013
membrane protein complex (GO:0098796)	445	28	4.09	+	6.85	3.26e-15	1.63e-13
mitochondrial membrane (GO:0031966)	239	15	2.2	+	6.83	1.22e-08	3.66e-07
ribonucleoprotein granule (GO:0035770)	112	7	1.03	+	6.8	0.00011	0.00135
cytosol (GO:0005829)	598	37	5.49	+	6.74	1.06e-19	9.08e-18
chromatin (GO:0000785)	134	8	1.23	+	6.5	4.8e-05	0.000646
large ribosomal subunit (GO:0015934)	84	5	0.77	+	6.48	0.00132	0.0127
vacuolar membrane (GO:0005774)	88	5	0.81	+	6.19	0.00161	0.0153
ribosome (GO:0005840)	179	10	1.64	+	6.08	9.4e-06	0.000146
ribonucleoprotein complex (GO:1990904)	422	23	3.88	+	5.93	1.86e-11	7.97e-10
ubiquitin ligase complex (GO:0000151)	114	6	1.05	+	5.73	0.000811	0.00831
intracellular non-membrane-bounded organelle (GO:0043232)	1401	72	12.87	+	5.6	1.33e-34	2.65e-32
non-membrane-bounded organelle (GO:0043228)	1401	72	12.87	+	5.6	1.33e-34	2.27e-32
catalytic complex (GO:1902494)	657	33	6.03	+	5.47	4.19e-15	2.01e-13
protein-containing complex (GO:0032991)	2139	106	19.65	+	5.4	1.31e-53	7.83e-51
presynapse (GO:0098793)	109	5	1	+	4.99	0.0039	0.0332
vacuole (GO:0005773)	199	8	1.83	+	4.38	0.000633	0.00654
nuclear protein-containing complex (GO:0140513)	585	21	5.37	+	3.91	1.65e-07	3.87e-06
intracellular protein-containing complex (GO:0140535)	369	13	3.39	+	3.84	5e-05	0.000659
mitochondrion (GO:0005739)	713	23	6.55	+	3.51	2.57e-07	5.82e-06
cytoplasm (GO:0005737)	4339	134	39.85	+	3.36	3.15e-49	1.26e-46
organelle membrane (GO:0031090)	1010	30	9.28	+	3.23	1.9e-08	5.55e-07
nucleus (GO:0005634)	2738	75	25.15	+	2.98	2e-19	1.6e-17
transferase complex (GO:1990234)	366	10	3.36	+	2.97	0.00241	0.0215
intracellular anatomical structure (GO:0005622)	6392	171	58.71	+	2.91	7.68e-69	9.2e-66
intracellular organelle (GO:0043229)	5395	143	49.55	+	2.89	1.88e-46	5.63e-44
organelle (GO:0043226)	5501	143	50.53	+	2.83	2.2e-45	5.29e-43
nuclear lumen (GO:0031981)	522	13	4.79	+	2.71	0.00127	0.0124
intracellular organelle lumen (GO:0070013)	731	18	6.71	+	2.68	0.000173	0.00201
organelle lumen (GO:0043233)	733	18	6.73	+	2.67	0.000179	0.00206
membrane-enclosed lumen (GO:0031974)	734	18	6.74	+	2.67	0.000182	0.00207
intracellular membrane-bounded organelle (GO:0043231)	4775	115	43.86	+	2.62	1.23e-28	1.34e-26
membrane-bounded organelle (GO:0043227)	4939	115	45.36	+	2.54	2.76e-27	2.76e-25
endomembrane system (GO:0012505)	1133	20	10.41	+	1.92	0.0057	0.0459
cellular anatomical entity (GO:0110165)	12006	177	110.27	+	1.61	9.17e-32	1.37e-29
cellular_component (GO:0005575)	12157	177	111.66	+	1.59	1.03e-30	1.37e-28
integral component of membrane (GO:0016021)	5949	19	54.64	-	0.35	4.82e-10	1.61e-08
intrinsic component of membrane (GO:0031224)	5958	19	54.72	-	0.35	4.82e-10	1.65e-08
Unclassified (UNCLASSIFIED)	7658	5	70.34	-	0.07	1.03e-30	1.24e-28
