## Supplemental Table S5 for "An RNAi screen for genes that affect nuclear morphology in *Caenorhabditis elegans* reveals the involvement of unexpected processes"

### Sheet: analysis (3)
Analysis Type:	PANTHER Overrepresentation Test (Released 20210224)
Annotation Version and Release Date:	GO Ontology database DOI: 10.5281/zenodo.4735677 Released 2021-05-01
Analyzed List:	Client Text Box Input (Caenorhabditis elegans)
Reference List:	Caenorhabditis elegans (all genes in database)
Test Type:	FISHER
Correction:	FDR
GO molecular function complete	Caenorhabditis elegans - REFLIST (19815)	Client Text Box Input (182)	Client Text Box Input (expected)	Client Text Box Input (over/under)	Client Text Box Input (fold Enrichment)	Client Text Box Input (raw P-value)	Client Text Box Input (FDR)
oxidoreductase activity, acting on CH or CH2 groups, disulfide as acceptor (GO:0016728)	3	2	0.03	+	72.58	0.000809	0.0278
ribonucleoside-diphosphate reductase activity, thioredoxin disulfide as acceptor (GO:0004748)	3	2	0.03	+	72.58	0.000809	0.0274
ribonucleoside-diphosphate reductase activity (GO:0061731)	3	2	0.03	+	72.58	0.000809	0.027
proton-transporting ATPase activity, rotational mechanism (GO:0046961)	18	10	0.17	+	60.49	3.46e-14	4.35e-12
ATPase activity, coupled to transmembrane movement of ions, rotational mechanism (GO:0044769)	18	10	0.17	+	60.49	3.46e-14	4.16e-12
ATPase-coupled ion transmembrane transporter activity (GO:0042625)	18	10	0.17	+	60.49	3.46e-14	3.98e-12
P-type proton-exporting transporter activity (GO:0008553)	4	2	0.04	+	54.44	0.00121	0.0375
oxidoreductase activity, acting on CH or CH2 groups (GO:0016725)	4	2	0.04	+	54.44	0.00121	0.037
pyrophosphate hydrolysis-driven proton transmembrane transporter activity (GO:0009678)	20	10	0.18	+	54.44	7.8e-14	8.24e-12
succinate dehydrogenase activity (GO:0000104)	5	2	0.05	+	43.55	0.00168	0.0498
ATPase-coupled cation transmembrane transporter activity (GO:0019829)	29	11	0.27	+	41.3	4.81e-14	5.3e-12
proton-transporting ATP synthase activity, rotational mechanism (GO:0046933)	9	3	0.08	+	36.29	0.000154	0.00654
P-type ion transporter activity (GO:0015662)	13	3	0.12	+	25.12	0.000381	0.0152
P-type transmembrane transporter activity (GO:0140358)	13	3	0.12	+	25.12	0.000381	0.015
proton transmembrane transporter activity (GO:0015078)	70	16	0.64	+	24.89	6.31e-17	9.8e-15
proton channel activity (GO:0015252)	15	3	0.14	+	21.77	0.000547	0.0198
ligase activity, forming carbon-oxygen bonds (GO:0016875)	37	7	0.34	+	20.6	1.33e-07	7.98e-06
aminoacyl-tRNA ligase activity (GO:0004812)	37	7	0.34	+	20.6	1.33e-07	7.8e-06
structural constituent of cytoskeleton (GO:0005200)	23	4	0.21	+	18.93	9.89e-05	0.00435
unfolded protein binding (GO:0051082)	51	8	0.47	+	17.08	6.02e-08	3.79e-06
4 iron, 4 sulfur cluster binding (GO:0051539)	30	4	0.28	+	14.52	0.000249	0.0101
ATPase-coupled transmembrane transporter activity (GO:0042626)	92	11	0.85	+	13.02	2.53e-09	2.02e-07
motor activity (GO:0003774)	51	6	0.47	+	12.81	1.29e-05	0.000644
primary active transmembrane transporter activity (GO:0015399)	94	11	0.86	+	12.74	3.11e-09	2.42e-07
rRNA binding (GO:0019843)	35	4	0.32	+	12.44	0.000426	0.0163
active ion transmembrane transporter activity (GO:0022853)	110	11	1.01	+	10.89	1.41e-08	9.52e-07
ubiquitin protein ligase binding (GO:0031625)	44	4	0.4	+	9.9	0.000945	0.0308
electron transfer activity (GO:0009055)	55	5	0.51	+	9.9	0.000215	0.00888
nucleoside-triphosphatase activity (GO:0017111)	200	18	1.84	+	9.8	1.52e-12	1.49e-10
catalytic activity, acting on a tRNA (GO:0140101)	78	7	0.72	+	9.77	1.25e-05	0.000635
ubiquitin-like protein ligase binding (GO:0044389)	45	4	0.41	+	9.68	0.00102	0.0321
microtubule binding (GO:0008017)	83	7	0.76	+	9.18	1.82e-05	0.000891
pyrophosphatase activity (GO:0016462)	230	19	2.11	+	8.99	1.45e-12	1.47e-10
hydrolase activity, acting on acid anhydrides, in phosphorus-containing anhydrides (GO:0016818)	235	19	2.16	+	8.8	2.06e-12	1.95e-10
GTPase activity (GO:0003924)	149	12	1.37	+	8.77	2.88e-08	1.9e-06
hydrolase activity, acting on acid anhydrides (GO:0016817)	236	19	2.17	+	8.77	2.21e-12	2.01e-10
metal cluster binding (GO:0051540)	50	4	0.46	+	8.71	0.00147	0.0447
iron-sulfur cluster binding (GO:0051536)	50	4	0.46	+	8.71	0.00147	0.0442
tubulin binding (GO:0015631)	101	8	0.93	+	8.62	7.01e-06	0.00037
GTP binding (GO:0005525)	211	15	1.94	+	7.74	2.5e-09	2.07e-07
structural constituent of ribosome (GO:0003735)	142	10	1.3	+	7.67	1.34e-06	7.68e-05
translation factor activity, RNA binding (GO:0008135)	72	5	0.66	+	7.56	0.000688	0.0242
guanyl ribonucleotide binding (GO:0032561)	219	15	2.01	+	7.46	4.03e-09	3.04e-07
guanyl nucleotide binding (GO:0019001)	222	15	2.04	+	7.36	4.79e-09	3.51e-07
ligase activity (GO:0016874)	150	10	1.38	+	7.26	2.13e-06	0.00012
protein-macromolecule adaptor activity (GO:0030674)	76	5	0.7	+	7.16	0.000866	0.0286
identical protein binding (GO:0042802)	122	8	1.12	+	7.14	2.55e-05	0.0012
translation regulator activity, nucleic acid binding (GO:0090079)	79	5	0.73	+	6.89	0.00102	0.0325
ATPase (GO:0016887)	346	21	3.18	+	6.61	2.26e-11	1.99e-09
GTPase regulator activity (GO:0030695)	142	8	1.3	+	6.13	7.07e-05	0.00316
translation regulator activity (GO:0045182)	89	5	0.82	+	6.12	0.00169	0.0495
active transmembrane transporter activity (GO:0022804)	201	11	1.85	+	5.96	4.03e-06	0.000222
nucleoside-triphosphatase regulator activity (GO:0060589)	157	8	1.44	+	5.55	0.000137	0.00595
inorganic cation transmembrane transporter activity (GO:0022890)	343	17	3.15	+	5.4	3.48e-08	2.24e-06
purine ribonucleoside triphosphate binding (GO:0035639)	1118	54	10.27	+	5.26	4.8e-24	2.53e-21
structural molecule activity (GO:0005198)	403	19	3.7	+	5.13	1.13e-08	7.84e-07
purine ribonucleotide binding (GO:0032555)	1146	54	10.53	+	5.13	1.47e-23	6.45e-21
purine nucleotide binding (GO:0017076)	1154	54	10.6	+	5.09	2.01e-23	7.57e-21
ribonucleotide binding (GO:0032553)	1163	54	10.68	+	5.06	2.85e-23	9.4e-21
cation transmembrane transporter activity (GO:0008324)	371	17	3.41	+	4.99	1.03e-07	6.3e-06
carbohydrate derivative binding (GO:0097367)	1243	54	11.42	+	4.73	5.58e-22	1.34e-19
enzyme activator activity (GO:0008047)	186	8	1.71	+	4.68	0.000412	0.016
nucleotide binding (GO:0000166)	1297	55	11.91	+	4.62	6.18e-22	1.36e-19
nucleoside phosphate binding (GO:1901265)	1297	55	11.91	+	4.62	6.18e-22	1.25e-19
catalytic activity, acting on RNA (GO:0140098)	260	11	2.39	+	4.61	4e-05	0.00182
ATP binding (GO:0005524)	926	39	8.51	+	4.59	2.42e-15	3.55e-13
adenyl ribonucleotide binding (GO:0032559)	948	39	8.71	+	4.48	5.05e-15	7.02e-13
adenyl nucleotide binding (GO:0030554)	952	39	8.74	+	4.46	5.76e-15	7.61e-13
anion binding (GO:0043168)	1331	54	12.23	+	4.42	1.15e-20	2.02e-18
small molecule binding (GO:0036094)	1430	56	13.13	+	4.26	8.84e-21	1.67e-18
RNA binding (GO:0003723)	634	24	5.82	+	4.12	7.48e-09	5.34e-07
protein binding (GO:0005515)	2194	80	20.15	+	3.97	6.26e-29	4.14e-26
cytoskeletal protein binding (GO:0008092)	247	9	2.27	+	3.97	0.00058	0.0207
enzyme regulator activity (GO:0030234)	293	10	2.69	+	3.72	0.000475	0.0174
inorganic molecular entity transmembrane transporter activity (GO:0015318)	503	17	4.62	+	3.68	5.76e-06	0.00031
enzyme binding (GO:0019899)	359	12	3.3	+	3.64	0.000157	0.00659
molecular function regulator (GO:0098772)	309	10	2.84	+	3.52	0.000708	0.0246
ion transmembrane transporter activity (GO:0015075)	553	17	5.08	+	3.35	1.89e-05	0.000909
heterocyclic compound binding (GO:1901363)	3039	84	27.91	+	3.01	1.62e-22	4.76e-20
organic cyclic compound binding (GO:0097159)	3050	84	28.01	+	3	2.05e-22	5.42e-20
ion binding (GO:0043167)	2913	76	26.76	+	2.84	1.64e-18	2.71e-16
binding (GO:0005488)	5798	141	53.25	+	2.65	1.15e-40	3.04e-37
hydrolase activity (GO:0016787)	1500	32	13.78	+	2.32	8.4e-06	0.000435
nucleic acid binding (GO:0003676)	1711	34	15.72	+	2.16	2.69e-05	0.00125
catalytic activity (GO:0003824)	4042	75	37.13	+	2.02	2.33e-10	1.98e-08
molecular_function (GO:0003674)	9617	169	88.33	+	1.91	1.04e-37	1.37e-34
Unclassified (UNCLASSIFIED)	10198	13	93.67	-	0.14	1.04e-37	9.16e-35
signaling receptor activity (GO:0038023)	911	0	8.37	-	< 0.01	0.000447	0.0168
transmembrane signaling receptor activity (GO:0004888)	795	0	7.3	-	< 0.01	0.000956	0.0308
molecular transducer activity (GO:0060089)	911	0	8.37	-	< 0.01	0.000447	0.0166
